# GATA2 regulates mast cell identity and responsiveness to antigenic stimulation by promoting chromatin remodeling at super-enhancers

**DOI:** 10.1101/2020.09.16.300327

**Authors:** Yapeng Li, Junfeng Gao, Mohammad Kamran, Laura Harmacek, Thomas Danhorn, Sonia M. Leach, Brian P. O’Connor, James R. Hagman, Hua Huang

**Author notes:** Corresponding author Correspondence to Hua Huang.

## Abstract

Mast cells (MCs) are critical effectors of allergic inflammation and protection against parasitic infections. We previously demonstrated that transcription factors GATA2 and MITF are the MC lineage-determining factors (LDTFs). However, it is unclear whether these LDTFs regulate chromatin accessibility at MC enhancer regions. In this study, we demonstrate that GATA2 promotes chromatin accessibility at the super-enhancers of MC identity genes and primes both typical and super-enhancers at genes that respond to antigenic stimulation. We found that the number and densities of GATA2-but not MITF-bound sites at the super-enhancers were several folds higher than that at the typical enhancers. Our studies revealed that GATA2 promotes robust gene transcription to maintain MC identity and respond to antigenic stimulation by binding to super-enhancer regions with dense GATA2 binding sites available at key MC genes.
