## Supplementary Table 4 for "GATA2 regulates mast cell identity and responsiveness to antigenic stimulation by promoting chromatin remodeling at super-enhancers"

### Sheet: Sheet1
Supplementary Table 4. Expression of the shared ID genes, related to Figure 1.
	ID genes identified using our data				ID genes identified by Dwyer et. al
Shared ID genes	Ba	MC	Ratio (MC/Ba)		Ba	MC_Skin	Ratio (MC_Skin/Ba)
Cobl	8.33333	3395.33	407.44		131.133	1649.78	12.581
Cma1	102.333	24977.3	244.078		120.915	3089.2	25.5485
Tpsab1	130.333	20378.7	156.358		114.754	1716.62	14.9592
Tpsb2	130.333	20378.7	156.358		504.59	5377.5	10.6572
Rgs13	1.66667	254.333	152.6		34.0973	1562.2	45.816
Tpsg1	115.333	7038	61.0231		147.076	1293.28	8.79327
Kit	346.333	14900.3	43.0231		179.054	7924.84	44.2595
Maob	59	2264.33	38.3785		67.0285	5387.37	80.3744
Dnm3	4.33333	151.333	34.9231		44.8152	1610.56	35.9379
Pde1c	6.66667	204	30.6		118.848	377.587	3.17705
Mitf	184	4430	24.0761		113.105	2060.48	18.2174
Enah	112.667	2476.33	21.9793		77.5606	201.485	2.59778
A4galt	161.333	3500.67	21.6983		66.9633	238.261	3.55809
Mlph	39	641.667	16.453		191.326	1176.2	6.1476
Ids	17	195	11.4706		658.835	2987.51	4.53454
Fam129b	1411.67	9699.33	6.87084		178.18	2560.58	14.3707
Gnai1	6.66667	45.3333	6.8		78.4823	5271.69	67.1704
Ccl2	221.667	1439.67	6.49474		317.954	8741.94	27.4944
Spred1	62.3333	373.333	5.9893		91.3417	2513.74	27.5202
Creb3l1	33	189.333	5.73737		99.1843	3073.16	30.9843
Ednra	8.66667	46.6667	5.38462		116.143	3613.07	31.1088
Rab27b	253.333	1224	4.83158		98.5818	3127.24	31.7223
Slc45a3	187.333	905	4.83096		161.01	1598.62	9.92873
Fam198b	6.33333	28.3333	4.47368		59.469	4934.86	82.982
Socs2	2747	11665.3	4.24657		236.446	607.218	2.5681
Mfge8	254	1050	4.13386		284.8	2196.05	7.71087
Vwa5a	7.66667	30.6667	4		197.562	4625.43	23.4125
Hpgds	114.667	445.667	3.88663		69.9616	2515.81	35.9599
Nckap1	57	213.667	3.74854		89.7771	1338.11	14.9048
Lima1	666	2132.67	3.2022		97.147	1829.4	18.8313
Lxn	2111.67	6702	3.1738		407.277	2815.99	6.91418
Tiam2	1267	3819.33	3.01447		55.8811	1528.89	27.3596
Cdc42bpa	14.3333	40.6667	2.83721		40.4072	322.889	7.99088
Eno2	16.3333	36	2.20408		80.0308	314.406	3.92857
Acer3	251.333	526	2.09284		109.084	2080.45	19.0721
Plau	57	105	1.84211		236.921	619.296	2.61394
Ndst2	4214	7207	1.71025		1218.45	3124.96	2.56471
Papss2	3690.33	6004.67	1.62713		261.19	5115.29	19.5846
Oaf	15.6667	24.3333	1.55319		169.177	877.367	5.18608
Osbpl8	587.333	814.333	1.38649		1139.25	5735.56	5.0345
Optn	253.333	257.667	1.01711		246.547	1365.15	5.53707
