## Supplementary Table 6 for "GATA2 regulates mast cell identity and responsiveness to antigenic stimulation by promoting chromatin remodeling at super-enhancers"

### Sheet: ID genes B6vsBALBc
Supplemental Table 6. FPKM Reads of the ID Genes in BMMCs Derived from Bone Marrow Cells of B6 or BALB/c Genetic Background Mice. Related to Supplementary Fig. 4.
Genes	B6	BALB/c
1700001L05Rik	2.48975	9.67711
4932438H23Rik	40.2081	26.965
A4galt	42.5224	80.069
Abcb1b	34.9995	58.7019
Acer3	36.0304	31.334
Actr3b	9.1255	14.5962
Adamts5	2.11017	4.26714
Adk	117.365	155.927
Ahr	29.2331	23.5017
Ahrr	25.1552	14.8354
Akap2	70.1592	44.2364
Amph	0.673207	4.61125
Anpep	510.31	232.036
Aph1c	1.84132	0.906843
Arhgap20	27.6055	24.2331
Arhgap6	35.3504	32.8888
Arhgef5	0.982533	1.53975
B3galt5	9.62882	17.8524
Basp1	286.524	237.577
C77080	92.6195	71.8666
Cadm1	13.0361	121.59
Calca	88.3444	45.8221
Camk2n1	9.60431	0.968291
Camkk1	8.10643	4.31922
Camkmt	8.75803	7.21468
Capn5	12.1046	9.93044
Car8	50.9861	37.2617
Ccl2	277.785	99.8255
Ccnd2	129.297	61.8484
Cd34	352.36	269.178
Cd55	169.985	234.55
Cd59a	0.770331	3.3023
Cd93	113.066	87.7143
Cdc42bpa	5.09347	2.66213
Cma1	24431.5	9647.33
Cnrip1	7.0246	6.51853
Cobl	104.131	72.2544
Comt	135.583	104.408
Cpa3	13582.4	9842.91
Csf2rb2	3408.27	1808.74
Ctla2a	2265.15	846.504
Cyth3	74.2754	91.8054
Ddah2	31.8482	10.7315
Ddc	23.0131	77.8187
Dennd4a	36.8446	52.9496
Dgki	31.6441	11.2243
Dnaja4	67.9586	63.1085
Dnm3	93.6885	86.7143
Dusp19	23.7247	14.104
Ecm1	568.394	178.714
Ednra	3.95149	6.36957
Efnb2	7.21623	1.80581
Emp1	77.8282	34.6749
Emp2	0.127469	1.15078
Enah	168.82	158.117
Enc1	31.454	9.90875
Eno2	7.98043	7.56785
Fam129b	263.806	155.412
Fam198b	13.0715	11.6443
Fam213a	116.88	75.5195
Fam92a	13.2117	11.0436
Fcer1a	5536.93	3398.79
Fermt2	18.007	4.58182
Fggy	10.3673	2.15823
Frmd4a	52.2698	45.6325
Frmpd1	19.9577	23.1843
Gabarapl1	130.889	88.1599
Gas2l3	10.5332	6.97058
Gata2	906.057	796.715
Gch1	66.1407	43.2054
Gkap1	15.9959	7.923
Glul	607.277	644.022
Gna14	61.5023	46.4481
Gnai1	0.582772	3.99124
Gnaz	21.5617	28.4978
Gnb4	57.2228	67.5835
Gnptab	35.5417	33.1861
Gpm6a	21.5858	22.1458
Gpr162	57.6936	55.1325
Gstm1	34.3975	3.92487
Hes1	22.1909	26.401
Hpgds	48.9069	45.4773
Hrh4	49.3491	35.4318
Hs3st1	72.3023	75.1905
Hs6st1	64.0179	45.8049
Hs6st2	162.841	142.277
Ids	70.3263	111.575
Il10ra	100.27	91.925
Il1rl1	1252.35	1236.73
Il4ra	467.509	149.977
Inpp5d	313.732	322.04
Itga2b	766.71	516.103
Itm2c	1067.72	1075.6
Kit	1139.96	789.145
Lat2	859.953	497.646
Lhfp	13.5548	10.8839
Lima1	14.2622	6.12356
Lix1l	2.17888	2.39406
Lmna	229.296	142.215
Lonrf1	13.3493	14.7258
Lpar1	24.4027	19.5261
Lrrc16a	27.9171	26.2742
Lrrc66	0.687212	2.83163
Lxn	91.2166	62.4529
Lyn	66.4177	53.6866
Maml2	0.900958	1.41853
Maob	284.393	177.095
Map4k3	22.939	14.3573
Mcpt1	35.6539	0.958187
Mcpt2	144.78	40.8215
Meis1	17.2093	28.132
Mfge8	136.004	70.9195
Mitf	37.75	34.0947
Mlf1	1.87567	1.70784
Mlph	13.2439	22.6218
Mmp27	40.313	25.8217
Morn2	8.00945	8.4844
Mrgpra4	61.4946	35.1921
Ms4a2	733.733	752.292
Mt2	95.3829	18.4112
Mtss1	284.403	205.108
Mvb12b	79.3492	53.398
Myadm	122.596	61.1082
Nbea	11.6164	6.72085
Nckap1	31.1555	25.3882
Ndst2	422.757	395.529
Ndst3	8.98772	0.888829
Nek6	51.9046	31.6275
Nfia	4.27378	5.44928
Nmb	212.992	179.242
Nphs2	5.59104	19.9651
Nrip3	83.5339	47.8777
Oaf	52.4107	78.7313
Olfr1033	8.08644	0.680389
Optn	35.518	47.8852
Osbpl8	112.86	99.7797
P4ha2	11.8157	12.0185
Pafah2	68.5131	46.9247
Papss2	301.866	249.524
Pcyt1a	103.502	76.033
Pde1c	44.7889	38.4215
Pdgfa	12.5339	5.19473
Phlda1	31.1796	40.7765
Pja2	79.6324	90.7998
Pla2g7	198.353	139.766
Plau	148.668	87.6396
Plscr4	37.526	23.8701
Pon3	20.8255	20.5517
Prkcb	315.489	343.64
Prnp	3042.95	2249.32
Pros1	40.8594	29.5302
Psd3	10.255	21.1539
Ptpn2	166.709	76.5865
Ptprg	483.202	98.6898
Rab27b	164.788	193.003
Rai14	6.96295	6.25554
Rarres1	4.27625	3.19489
Rasgef1a	2.38117	0.363702
Renbp	64.0724	68.8669
Rgs10	112.365	59.6923
Rgs13	8.61825	36.6522
Rgs9	22.9916	5.13897
Rnf128	354.419	281.892
Rprm	779.82	321.592
Rundc3b	6.9634	9.31029
Rusc2	21.2503	12.1552
Ryk	13.334	48.4072
S100a1	102.736	81.9892
Scmh1	22.4399	25.4806
Scn1b	29.2812	35.5371
Sel1l3	0.887495	0.490744
Serpinb6a	151.543	82.2414
Sgce	0.997736	1.48833
Slc24a3	76.5482	58.2891
Slc30a2	91.7812	90.9711
Slc41a3	45.4658	36.2806
Slc45a3	150.392	122.905
Slc4a11	8.03664	1.55144
Slc52a3	14.7417	5.51731
Slc6a12	6.22016	53.4868
Slc6a8	34.2846	13.5631
Snx7	5.96461	6.26835
Soat1	56.9009	35.7481
Socs2	85.2952	49.8048
Spred1	59.6387	43.6167
Sqstm1	895.717	481.45
Src	8.11581	10.0559
Srxn1	31.5258	20.8254
Ssfa2	67.8427	71.1643
St3gal2	129.869	88.7759
St3gal3	12.7862	9.28373
St6galnac3	21.2539	37.3207
Stxbp4	1.32295	2.11829
Tbc1d19	9.49791	7.52592
Tiam2	20.3551	21.8622
Tiparp	29.6115	40.9163
Tjp1	47.755	37.3506
Tmem158	154.399	84.1496
Tmem9	255.444	219.805
Tnfaip3	16.9077	8.46394
Tnfaip8	323.901	246.338
Tom1l1	7.32588	19.1172
Tph1	3784.9	2038.65
Tpsb2	18286	3311.93
Tpsg1	648.528	13.4882
Trio	36.3537	37.8604
Tspan2	6.536	3.62081
Ttc28	8.25747	21.2826
Tubb2a	249.492	155.813
Tubb2b	70.2141	29.2228
Twsg1	44.9293	51.637
Unc5b	0.980374	2.55464
Vegfc	6.46464	12.5242
Vwa5a	466.409	255.227
Wdfy3	10.3768	10.4252
Zc3h12c	2.58015	3.17448
Zcwpw1	21.7834	14.1445
Zfhx3	5.18849	6.78307
Zfp449	0.250572	0.520504
Zfp9	1.51048	0.972462
Zfp948	1.03348	1.37738
Tpsab1	1902.7	652.452
Cx3cr1	170.653	103.749
Creb3l1	100.041	122.589

### Sheet: Cytokine Chemokine B6vsBALBc
Supplemental Table 6. FPKM Reads of the Key Cytokine and Chemokine Genes in BMMCs Derived from Bone Marrow Cells of B6 or BALB/c Genetic Background Mice under Resting (UN) or Stimulated (ST) Conditions. Related to Supplementary Fig. 4.
B6 BMMCs					BALB/c BMMCs
Genes	UN	ST	Log2 fold change(ST/UN)		Genes	UN	ST	Log2 fold change(ST/UN)
Ccl1	0.486228	666.953	10.4217		Ccl1	1.09753	868.042	9.62736
Ccl2	99.8255	1524.38	3.93267		Ccl2	240.4	1771.48	2.88145
Ccl3	13.081	6834.77	9.02927		Ccl3	5.31594	6937.8	10.3499
Ccl4	4.37208	4174	9.89889		Ccl4	7.04262	4600.4	9.35143
Ccl5	0.69252	22.0539	4.99303		Ccl5	0	30.4887	inf
Ccl7	17.8613	2082.7	6.86547		Ccl7	2.20555	2317.28	10.0371
Il1b	41.9018	93.0709	1.15132		Il1b	2.12964	97.4041	5.5153
Ccl9	19.2503	213.791	3.47325		Ccl9	16.5572	258.971	3.96726
Il13	8.32106	2379.49	8.15967		Il13	9.12424	2627.35	8.16969
Tnfsf4	16.5358	61.9273	1.90498		Tnfsf4	3.05373	65.7696	4.42878
Il6	24.0755	2146.25	6.47811		Il6	41.8564	2486.66	5.89262
Tnfsf14	10.2988	1110.1	6.75206		Tnfsf14	24.5238	1074.04	5.45272
Lif	35.8066	219.694	2.61719		Lif	46.8853	236.362	2.33379
Il4	18.9242	77.6343	2.03646		Il4	18.333	84.8105	2.2098
Tnfsf10	10.2546	37.7173	1.87896		Tnfsf10	10.3776	35.954	1.79267
