## Supplementary Table 7 for "GATA2 regulates mast cell identity and responsiveness to antigenic stimulation by promoting chromatin remodeling at super-enhancers"

### Sheet: H3K4me1
Supplementary Table 7. H3K4me1, H3K27ac ChIP-seq and ATAC-seq Reads at the Super-enhancers of Key ID genes and RNA expression of Key ID Genes in WT and Gata2 KO BMMCs, Related to Fig. 3.
Sheet 1 H3K4me1 ChIP-seq reads
H3K4me1 reads per kilo base per enhancer (FPKM)
Genes	WT_me1	KO_me1	% of reduction
Twsg1	1.08446	0.140191	0.870727
Pde1c	1.96477	0.506919	0.741996
Vwa5a	2.88958	0.890411	0.691855
Tiam2	2.09876	0.66887	0.681302
Tpsab1	3.36081	1.11572	0.668021
Tpsb2	3.36081	1.11572	0.668021
Tpsg1	3.36081	1.11572	0.668021
Optn	2.81199	1.0038	0.643028
Papss2	2.45969	1.03088	0.580892
Nrip3	1.7888	0.780212	0.563836
Lpar1	2.05693	0.911473	0.556877
Car8	2.46644	1.20392	0.511879
Plau	1.60977	0.789522	0.509544
Gna14	2.21714	1.08821	0.509184
Dnm3	2.2067	1.09691	0.50292
Fam198b	1.59985	0.814309	0.491011
Pja2	1.72299	0.880053	0.48923
Ptpn2	2.46577	1.26429	0.487264
Fam213a	1.97765	1.05485	0.466612
Akap2	1.87468	1.0157	0.458203
Meis1	1.03109	0.564184	0.452829
A4galt	1.70865	0.939036	0.450424
Hs3st1	4.26028	2.34652	0.449208
Ahr	2.0609	1.15636	0.438903
Slc6a12	1.57867	0.88851	0.437178
Pcyt1a	2.86372	1.61883	0.434711
Cx3cr1	2.46935	1.39782	0.433934
Cyth3	3.10108	1.77075	0.428988
C77080	3.7287	2.16135	0.420348
Mitf	2.29129	1.33495	0.417382
Tubb2a	2.31849	1.35835	0.414123
Tubb2b	2.31849	1.35835	0.414123
Fcer1a	2.17554	1.27618	0.413395
Ccl2	3.02493	1.77543	0.413068
Cpa3	1.99464	1.1899	0.403452
Ahrr	2.30894	1.3791	0.402711
Ms4a2	2.17651	1.30795	0.39906
Tmem9	3.11705	1.8747	0.398567
Gch1	2.76297	1.66911	0.3959
Ddc	3.20864	1.95703	0.390074
Meis1	2.41701	1.47493	0.38977
Slc45a3	3.64232	2.24183	0.384504
Gnptab	2.78617	1.72646	0.380347
Anpep	1.64875	1.02435	0.37871
Tph1	3.0742	1.91223	0.377976
Itprid2	2.32959	1.46476	0.371237
Oaf	3.18738	2.00856	0.36984
Comt	3.55438	2.25563	0.365394
Hs6st1	3.92993	2.49665	0.364709
Mtss1	4.13578	2.6379	0.362176
Mtss1	1.8717	1.19429	0.361925
Il1rl1	2.48295	1.59322	0.358336
Prkcb	3.7133	2.4042	0.352543
Plau	2.71514	1.77768	0.345273
Cobl	4.07502	2.67959	0.342435
Tmem273	3.72992	2.45902	0.34073
Fam129b	3.88011	2.56233	0.339624
Mtss1	1.54619	1.02327	0.338201
Slc30a2	2.87601	1.90476	0.337709
Cd93	1.92883	1.28018	0.336292
Inpp5d	3.2536	2.16851	0.333503
Rnf128	1.56939	1.04704	0.332831
Ecm1	1.47552	0.996569	0.324597
Creb3l1	3.25082	2.208	0.320787
Cd34	2.75773	1.88095	0.317936
Dennd4a	2.03302	1.39752	0.312587
Kit	2.20452	1.52506	0.308212
Lat2	2.20452	1.52506	0.308212
Mvb12b	2.60287	1.80114	0.308016
Aph1c	3.26259	2.2626	0.306501
Il10ra	2.9706	2.08188	0.299172
Csf2rb2	2.58889	1.84059	0.289042
4932438H23Rik	2.79734	1.99846	0.285586
Rab27b	2.43288	1.73923	0.285117
Slc24a3	2.69027	1.92643	0.283927
Tnfaip8	3.26549	2.36574	0.275535
Mmp27	2.38402	1.73169	0.273625
Lmna	2.52854	1.84035	0.272168
Acer3	2.4886	1.82399	0.267062
Osbpl8	2.37078	1.75993	0.257657
Cma1	3.04837	2.29784	0.246206
Mcpt1	3.04837	2.29784	0.246206
Tnfaip3	1.27527	0.96913	0.240057
Il4ra	3.00418	2.38714	0.205394
Enah	2.30959	1.89155	0.181001
Ndst2	1.93387	1.75962	0.0901002

### Sheet: H3K27ac
Supplementary Table 7. H3K4me1, H3K27ac ChIP-seq and ATAC-seq Reads at the Super-enhancers of Key ID genes and RNA expression of Key ID Genes in WT and Gata2 KO BMMCs, Related to Fig. 3.
Sheet 2 H3K27ac ChIP-seq reads
H3K27ac reads per kilo base per enhancer (FPKM)
Genes	WT_K27	KO_K27	% of reduction
Tpsab1	6.16044	0.441086	0.9284
Tpsb2	6.16044	0.441086	0.9284
Tpsg1	6.16044	0.441086	0.9284
Optn	2.27169	0.33332	0.853272
Pde1c	1.9167	0.3863	0.798455
Twsg1	1.306	0.282952	0.783344
Tiam2	2.17422	0.48309	0.77781
Vwa5a	2.18712	0.57042	0.739191
Lpar1	2.43535	0.684922	0.718758
Ccl2	3.27723	0.993184	0.696944
Nrip3	2.14958	0.681843	0.682801
Ptpn2	3.20313	1.03481	0.676938
Fam198b	2.01859	0.716792	0.644905
Papss2	2.71689	0.980483	0.639115
Dnm3	3.21633	1.16325	0.63833
Cpa3	3.64278	1.32253	0.636945
Plau	6.76999	2.5496	0.623397
Cx3cr1	2.55422	0.991495	0.611821
Ddc	3.58245	1.39933	0.609392
C77080	3.51543	1.38982	0.604653
Car8	2.21114	0.876365	0.60366
Fcer1a	5.89214	2.44529	0.584991
Lmna	2.67702	1.11692	0.582776
Gna14	2.26133	0.971417	0.570422
Comt	4.09497	1.79801	0.560922
Pcyt1a	2.06079	0.910737	0.558064
Ndst2	7.85455	3.50516	0.553741
A4galt	1.57368	0.703951	0.552672
Fam129b	3.55604	1.59327	0.551954
Tmem273	3.44134	1.54629	0.550672
Cyth3	2.63085	1.19287	0.546582
Mitf	2.15788	0.980467	0.545634
Prkcb	2.61557	1.21356	0.536027
Slc30a2	3.3707	1.57442	0.532909
Kit	4.02414	1.89089	0.530114
Lat2	4.02414	1.89089	0.530114
Tmem9	5.08089	2.38782	0.530038
Ms4a2	4.41558	2.09365	0.525849
Meis1	6.27297	2.98336	0.524409
Il1rl1	4.24296	2.02232	0.523371
Mtss1	8.76657	4.2029	0.520576
Pja2	2.42009	1.16279	0.519528
Slc45a3	3.39404	1.63131	0.51936
Il10ra	2.84696	1.39049	0.511589
Gch1	1.93839	0.955953	0.506832
Fam213a	1.97936	0.977193	0.506309
Rnf128	2.92409	1.45006	0.504098
Tnfaip8	3.6368	1.8229	0.498763
Ecm1	1.51535	0.771153	0.491107
Tph1	4.59859	2.34501	0.49006
Tubb2a	2.63636	1.38006	0.476528
Tubb2b	2.63636	1.38006	0.476528
Cd34	4.98773	2.61399	0.475916
Cobl	3.97286	2.08456	0.475301
Ahrr	1.79211	0.954131	0.467593
Gnptab	3.01453	1.60745	0.466767
Inpp5d	2.81097	1.52605	0.45711
Cd93	3.72311	2.05508	0.44802
Acer3	2.04619	1.13024	0.447639
Itprid2	2.91907	1.61833	0.445601
Anpep	2.46619	1.37002	0.444481
Mmp27	3.91393	2.18915	0.440678
Akap2	2.13525	1.20114	0.437471
Il4ra	3.55061	2.01114	0.43358
Mvb12b	2.2635	1.29462	0.428044
Dennd4a	2.24529	1.30796	0.417465
Slc24a3	3.02047	1.76141	0.416841
4932438H23Rik	4.23529	2.47582	0.41543
Hs6st1	7.82532	4.70673	0.398525
Csf2rb2	6.00239	3.61231	0.398189
Hs3st1	2.6186	1.58544	0.394547
Oaf	2.49534	1.51312	0.393622
Enah	3.38001	2.06258	0.389771
Ahr	1.74682	1.07116	0.386797
Cma1	6.322	3.91184	0.381235
Mcpt1	6.322	3.91184	0.381235
Aph1c	2.16036	1.36176	0.369659
Rab27b	4.33785	2.73527	0.369442
Osbpl8	3.24959	2.06845	0.363472
Creb3l1	3.83573	2.49854	0.348614
Tnfaip3	2.04576	1.39617	0.317531
Slc6a12	1.20535	1.01115	0.16111

### Sheet: ATAC-seq
Supplementary Table 7. H3K4me1, H3K27ac ChIP-seq and ATAC-seq Reads at the Super-enhancers of Key ID genes and RNA expression of Key ID Genes in WT and Gata2 KO BMMCs, Related to Fig. 3.
Sheet 3 ATAC-seq reads
ATAC-seq reads per kilo base per enhancer (FPKM)
Genes	WT_ATAC	KO_ATAC	% of reduction
Tpsab1	1.25009	0.0960241	0.923186
Tpsb2	1.25009	0.0960241	0.923186
Tpsg1	1.25009	0.0960241	0.923186
Optn	0.545308	0.072451	0.867138
Itprid2	0.375169	0.0611045	0.837128
Ahrr	0.329445	0.0639488	0.805889
Rnf128	0.411278	0.0810561	0.802916
Cd34	0.712551	0.159086	0.776737
Ccl2	0.335093	0.0817147	0.756143
Slc6a12	0.397639	0.0974076	0.755035
Tiam2	0.308394	0.0776365	0.748256
Lpar1	0.267609	0.0731898	0.726505
Vwa5a	0.250473	0.0717853	0.713401
Nrip3	0.412034	0.118419	0.712599
C77080	0.482413	0.140203	0.70937
Slc30a2	0.39828	0.116206	0.70823
Gnptab	0.535024	0.156709	0.707098
Il1rl1	0.571433	0.169723	0.702988
Mmp27	0.646127	0.194344	0.699217
Ms4a2	0.521107	0.157916	0.696961
Oaf	0.462282	0.143636	0.689289
Cyth3	0.292291	0.093631	0.679665
Tubb2a	0.397589	0.127803	0.678554
Tubb2b	0.397589	0.127803	0.678554
Ddc	0.343296	0.110886	0.676995
Meis1	0.925018	0.30424	0.671098
A4galt	0.277956	0.0915418	0.67066
Kit	0.678348	0.225788	0.667151
Lat2	0.678348	0.225788	0.667151
Il10ra	0.383167	0.127982	0.665989
Ndst2	0.952921	0.324199	0.659784
Gch1	0.391009	0.133709	0.658043
Comt	0.476871	0.163236	0.657694
Gna14	0.30641	0.105087	0.657036
Cd93	0.441154	0.151558	0.656451
Slc45a3	0.476831	0.165504	0.652909
Mitf	0.44941	0.156465	0.651844
Papss2	0.307229	0.108195	0.647836
Fcer1a	0.663467	0.234663	0.646309
Fam198b	0.243189	0.0867886	0.643122
Cpa3	0.490661	0.176999	0.639264
Cx3cr1	0.250289	0.0907606	0.637377
Creb3l1	0.581768	0.212088	0.635443
Ptpn2	0.354798	0.132411	0.626798
Lmna	0.675314	0.253109	0.625198
Cma1	0.632182	0.237581	0.624188
Mcpt1	0.632182	0.237581	0.624188
Fam129b	0.467738	0.176395	0.622875
Prkcb	0.304445	0.115682	0.620025
Cobl	0.326562	0.124397	0.61907
Slc24a3	0.427705	0.164145	0.616219
Ahr	0.362071	0.140391	0.612255
Plau	0.8407	0.328829	0.608863
Ecm1	0.291671	0.11431	0.608085
4932438H23Rik	0.654864	0.257292	0.607106
Dnm3	0.337861	0.133367	0.605261
Hs6st1	1.1966	0.477998	0.600536
Rab27b	0.550194	0.220252	0.599683
Tnfaip8	0.516348	0.210964	0.59143
Fam213a	0.268567	0.109817	0.591099
Pja2	0.448276	0.183414	0.590846
Anpep	0.284417	0.119611	0.579452
Tph1	0.51137	0.215337	0.578902
Tnfaip3	0.502316	0.218615	0.564787
Dennd4a	0.322053	0.1405	0.563736
Car8	0.585771	0.256439	0.562219
Hs3st1	0.268333	0.119676	0.554002
Pde1c	0.207077	0.092584	0.552901
Inpp5d	0.474237	0.212667	0.55156
Il4ra	0.650427	0.293415	0.548889
Tmem273	0.584514	0.264112	0.548152
Csf2rb2	1.05787	0.48008	0.546181
Osbpl8	0.460886	0.20943	0.545593
Mtss1	1.49302	0.695191	0.534373
Akap2	0.327776	0.156786	0.521668
Mvb12b	0.288628	0.141991	0.508049
Tmem9	0.45107	0.222128	0.507554
Twsg1	0.116501	0.0580491	0.501729
Pcyt1a	0.206648	0.103292	0.500155
Aph1c	0.282643	0.14311	0.493674
Acer3	0.352223	0.190154	0.460131
Enah	0.291664	0.158004	0.458267

### Sheet: RNA
Supplementary Table 7. H3K4me1, H3K27ac ChIP-seq and ATAC-seq Reads at the Super-enhancers of Key ID genes and RNA expression of Key ID Genes in WT and Gata2 KO BMMCs, Related to Fig. 3.
Sheet 4 RNA expression
RNA expression (RPKM)
Genes	WT_RNA	KO_RNA	% of reduction
Tpsab1	1902.7	0.340398	0.999821
Mcpt1	35.6539	0.241847	0.993217
Tpsb2	18286	437.973	0.976049
Ccl2	277.785	11.2585	0.95947
Tpsg1	648.528	32.6445	0.949664
Ddc	23.0131	2.22456	0.903335
Lpar1	24.4027	4.57369	0.812574
A4galt	42.5224	9.02591	0.787738
Plau	148.668	31.7481	0.78645
Car8	50.9861	10.9518	0.7852
Optn	35.518	8.8433	0.751019
Hs3st1	72.3023	20.1703	0.721028
Vwa5a	466.409	141.929	0.695698
Mmp27	40.313	12.6255	0.686813
Pde1c	44.7889	14.5655	0.674797
Papss2	301.866	98.6186	0.673303
Ptpn2	166.709	58.79	0.64735
Slc30a2	91.7812	32.6278	0.644505
Dnm3	93.6885	37.3254	0.601601
Cyth3	74.2754	29.8878	0.597608
Cpa3	13582.4	5571.53	0.589798
Il1rl1	1252.35	526.38	0.579686
Ndst2	422.757	179.98	0.574271
Acer3	36.0304	15.4996	0.569819
C77080	92.6195	40.1739	0.566248
Lmna	229.296	100.527	0.561584
Nrip3	83.5339	36.769	0.559831
Pcyt1a	103.502	48.7523	0.528972
Fam198b	13.0715	6.18596	0.52676
Ms4a2	733.733	347.747	0.526058
Cx3cr1	170.653	80.9321	0.52575
Tmem273	285.377	144.353	0.494167
Gna14	61.5023	32.0164	0.479428
Comt	135.583	70.7739	0.478003
Gch1	66.1407	36.2377	0.452112
Akap2	70.1592	38.9907	0.444254
Slc45a3	150.392	84.5394	0.437873
Itprid2	67.8427	38.2599	0.43605
Fam213a	116.88	66.0405	0.434972
Mtss1	284.403	166.398	0.414922
Meis1	17.2093	10.0991	0.41316
Fcer1a	5536.93	3373.08	0.390803
Kit	1139.96	713.269	0.374303
Tnfaip3	16.9077	10.6288	0.371363
Tubb2b	70.2141	44.2357	0.369988
Tmem9	255.444	165.674	0.351427
Fam129b	263.806	171.218	0.35097
Twsg1	44.9293	29.3743	0.346211
Aph1c	1.84132	1.23435	0.329639
Cd34	352.36	238.983	0.321765
Gnptab	35.5417	24.2649	0.317284
Il4ra	467.509	320.388	0.314691
Oaf	52.4107	37.3789	0.286808
Tph1	3784.9	2730.62	0.278549
Pja2	79.6324	57.579	0.27694
Prkcb	315.489	229.682	0.271981
Slc6a12	6.22016	4.68283	0.247153
Anpep	510.31	387.543	0.240573
4932438H23Rik	40.2081	32.4866	0.192038
Inpp5d	313.732	254.055	0.190216
Il10ra	100.27	81.3938	0.188254
Ahr	29.2331	23.8	0.185854
Mitf	37.75	31.4562	0.166723
Tiam2	20.3551	17.2153	0.154251
Mvb12b	79.3492	67.5222	0.14905
Osbpl8	112.86	96.4743	0.145186
Ahrr	25.1552	21.8778	0.130287
Hs6st1	64.0179	56.6293	0.115415
Ecm1	568.394	503.165	0.11476
Tnfaip8	323.901	287.648	0.111926
Tubb2a	249.492	227.656	0.0875218
Lat2	859.953	816.7	0.0502969
Csf2rb2	3408.27	3238	0.0499579
Cd93	113.066	107.484	0.0493694
Dennd4a	36.8446	36.0149	0.0225189
Slc24a3	76.5482	75.9764	0.0074698
Cobl	104.131	105.792	-0.0159511
Rab27b	164.788	170.907	-0.0371326
Creb3l1	100.041	107.671	-0.0762687
Rnf128	354.419	403.606	-0.138782
Cma1	24431.5	28329.3	-0.15954
Enah	168.82	199.674	-0.182763
