## Supplementary Table 8 for "GATA2 regulates mast cell identity and responsiveness to antigenic stimulation by promoting chromatin remodeling at super-enhancers"

### Sheet: Sheet1
Supplementary Table 8. mRNA expression of the genes that have already been identified as self-renewal genes in Gata2 WT or KO BMMCs, Related to Fig. 3.
Genes	WT	KO	Log2(KO/WT)
Cited2	560.773	539.272	-0.0564021
Ptbp1	136.641	151.608	0.149957
Ncl	123.371	167.29	0.439352
Akt1	113.376	124.74	0.137808
Trim28	85.1225	87.8177	0.0449706
Ube2m	76.413	72.2479	-0.080862
Stat3	74.3895	81.2876	0.127936
Cnot3	45.783	45.8874	0.00328552
Eny2	38.6971	43.0789	0.154756
Wdr61	37.7515	36.6589	-0.0423703
Cnot1	37.1377	34.2066	-0.118612
Cxxc1	35.5848	38.5733	0.116342
Nfya	32.5253	42.8611	0.398107
Myc	31.5712	51.2014	0.697576
Snx6	28.22	32.0595	0.184036
Fip1l1	25.378	28.4031	0.162472
Ddx18	25.1267	29.9724	0.254414
Smc1a	24.4243	29.3846	0.266742
Eed	24.0146	26.2312	0.127373
Rtf1	22.3279	19.6406	-0.185011
Asb6	22.2496	21.6404	-0.0400575
Suz12	20.5758	18.7829	-0.131528
Ube2f	20.113	21.6004	0.102927
Cebpz	19.2013	26.1324	0.444637
Rnf2	15.4365	16.2394	0.0731519
Mga	14.2579	17.1956	0.270276
Nfyb	14.0678	15.2365	0.115131
Pcid2	12.5953	11.9166	-0.0799204
Iws1	11.5801	10.5533	-0.133945
