## Supplementary Table 10 for "GATA2 regulates mast cell identity and responsiveness to antigenic stimulation by promoting chromatin remodeling at super-enhancers"

### Sheet: Genes
Supplementary Table 10. Key Activation-Induced Genes and Non-Key Activation Induced Genes, Related to Fig. 5.
Key activation-induced genes	Non-key activation-induced genes
4932438H23Rik	Nr4a3
Adora2a	Il5
Adora2b	Csf2
Adora3	Ccl4
Ago2	Crabp2
Ak2	Gem
Akap2	Chac1
Alox5ap	Scimp
Ankrd28	Tnf
Ankrd33b	Dusp2
Anpep	Hbegf
Anxa11	Ccl7
Arhgap18	Atf3
Arhgap23	Ptgs2
Arhgap25	Prrg4
Arl4a	Calcb
B4galt1	Gadd45b
Basp1	Slco2b1
Batf	Marcksl1
Baz1a	Il1a
Bcr	Emp1
Bet1l	Mustn1
Btg1	Srxn1
Capg	Jcad
Car8	Egr2
Card19	Nr4a1
Ccl1	Slc37a2
Ccl2	Nfkbid
Ccl3	Rgs16
Ccl9	C5ar1
Ccnl1	Cystm1
Ccr1	Rrad
Cd200r4	Nab2
Cd300lb	Plk3
Cd63	Hdc
Cd93	Plek
Cdk6	Nfil3
Cdkn1a	Gnai1
Cebpg	Ets1
Cflar	Rhbdf2
Chst11	Hmox1
Cipc	Ptpn22
Cish	Cln8
Cmip	Adamts9
Cobl	Cd300c2
Crtam	Car2
Csf1	Slc38a1
Csrnp1	Fermt2
Ctnnb1	Ifrd1
Dnmt3a	Ehd4
Dock10	Spry2
Dot1l	Mmd
Dusp4	Gimap1os
Dusp5	Plaur
Egr1	Sgk1
Egr3	Cd44
Ercc1	Dusp16
Ero1l	Ggta1
Errfi1	Zc3h12c
Etv6	Baiap2
F2rl2	Cebpb
Fam107b	Arl4c
Fam110c	Ell2
Fam129b	Cd53
Fbxl21	Cd9
Fbxw11	Zfp703
Fbxw7	Gclc
Fgfr1	Vps13a
Flnb	Gimap6
Fnip2	Rabgef1
Fosb	Adam8
Fosl2	Cd244a
Fsip1	Gm7334
Gadd45a	Eif4ebp1
Gch1	Gimap1
Gfod1	Ehd1
Gfpt1	Odc1
Glrx5	Asns
Gpr171	Osgin2
Gpr174	Eaf1
Grk5	Jak2
Gsn	Tnfrsf1b
Havcr2	Timp3
Hipk2	Slc6a8
Hs3st1	Serpinb10
I830077J02Rik	Alkbh3
Ier5	Rai14
Ifitm3	Rps6ka2
Il10ra	Nfkbiz
Il13	Ttc19
Il17ra	Rcan1
Il1b	Gzmb
Il1rl1	Map2k3
Il4	Ripk2
Il6	Hipk1
Inpp5a	Cars
Irf2bp2	Rhof
Isyna1	Tm6sf1
Itk	Mt2
Itpkb	4930455G09Rik
Junb	Peli1
Kdm6b	Tmem131l
Lamtor3	Taf1a
Lasp1	Erf
Lbh	Id2
Lcmt1	Ptprj
Lcp2	Atf4
Lfng	Rnf149
Lgals3	Aldh4a1
Lif	Trmt61a
Lilrb4a	Cldnd1
Lmna	Klf9
Lpin2	Mbnl2
Malt1	Slc1a5
Mapk14	Lims1
Mapk1ip1l	Mafk
Mapk6	Rnh1
Mapkapk2	Tubb6
Mcl1	Fgd3
Mindy1	Tor3a
Myh9	Hccs
Myo1e	Pdgfa
Nabp1	Ap3m1
Nck2	5430416N02Rik
Ncoa3	Pip5k1a
Ndrg1	Dclre1b
Nedd9	Eef1e1
Nek6	Atp13a4
Nfatc1	Man1a
Nfkb1	Tnfrsf12a
Nfkbia	A930015D03Rik
Nhp2	Sub1
Ninj1	Rgs2
Nln	Slc25a20
Nlrp3	Arih2
Noct	Pi4k2a
Nrip3	Mdfic
Oaf	Rab3gap2
Osbpl8	Tmbim1
Osm	Ube2o
Otulin	Zfp655
Paxbp1	Mettl6
Pcyt1a	Creb3l2
Pde1c	Slc12a4
Pdzk1ip1	Plpp2
Pfkfb3	Osbpl9
Pgs1	Hax1
Phlda1	Cdk17
Pik3r6	Eif1a
Pim1	Dnajc1
Plekho2	Calca
Plscr1	Cd33
Plxdc2	Glipr1
Por	Mtpap
Ptk2b	Crem
Ptp4a2	Ube2q2
Ptpn12	Bcl2l11
Ptprc	Cers6
Ptpre	Ppp1r15a
Pxdc1	Orai1
Rab20	Map3k5
Rab38	Ppan
Rabep1	Casp4
Rai1	Gk
Rap1a	Zpr1
Rara	Grwd1
Rassf5	Cyp51
Rgs1	Tollip
Rgs10	Nfkbib
Rnf180	Eif2s2
Rnf19b	Yrdc
Rpl12	Tle3
Saraf	Isy1
Sema4b	Sin3b
Sept11	Vegfc
Serpinb1a	Mdm2
Serpine1	Gramd1b
Sgms1	Pgm3
Sh2b3	5031425E22Rik
Sik3	Itgav
Sla	Arf6
Slco4a1	Gla
Slfn2	Coq10b
Smad7	Ap1s3
Soat1	Cavin1
Socs3	Itga5
Specc1l	Gna13
Spred1	Pim3
Sqstm1	2010111I01Rik
Srebf1	Etf1
Srgn	Psat1
St3gal1	Klhdc2
St3gal4	Stk40
Stap1	Hmga1b
Ston2	Arhgef3
Syne3	Stx6
Synj2	Frrs1
Sytl3	Bag3
Tanc2	Jdp2
Tatdn2	Pttg1ip
Tax1bp1	Il2rg
Tec	Mt1
Tet2	Wdr43
Tfip11	Wdr75
Tgfb1	Tfrc
Tgm2	Gabarapl1
Tiam1	Sh3gl1
Tiparp	Ube2a
Tmem120a	Mboat1
Tmem51	Dhps
Tnfaip3	Neat1
Tnfrsf9	Mak16
Tnfsf10	Nop16
Tnfsf14	Fyn
Tnfsf4	Ubl3
Tnip3	Dnajb6
Tpm1	Polr1d
Tpsab1	Ada
Tpst2	Zdhhc18
Ubc	1110038B12Rik
Uck2	Ddx21
Vcl	Stam
Vkorc1l1	Hmga1
Vmp1	Utp4
Vwa5a	Arih1
Wdr26	Npc1
Ywhaz	Cstb
Zdhhc13	C2cd2
Zmiz1	Zbtb21
Zswim4	Xpot
Zswim8	Sat1
	Tpsg1
	Gtpbp4
	Prdx1
	Ulk4
	Plpbp
	Nfkb2
	Spryd7
	Spag9
	Nat9
	Acsl4
	Fdx1
	Rps19bp1
	Tet3
	Ndfip2
	Snhg15
	Rel
	Hsph1
	Selenoi
	Hpcal1
	Nars
	Ppp2ca
	Snx9
	Nmt2
	Lilr4b,
	Akap13
	1700088E04Rik
	Tsr1
	Elmo2
	Htatsf1
	M6pr
	Lrrfip2
	Anxa5
	Eif4e
	Esd
	Ciao2b
	Micall1
	Pcnx
	Aen
	St6galnac4
	Tank
	Heatr1
	Kras
	Nop58
	Cinp
	Smarcd3
	Nolc1
	Dnajb1
	Nip7
	Anxa1
	Sfmbt1
	Prkd2
	Ptgs1
	Ftl1
	Chmp4b
	Arf4
	Acbd3
	Sertad1
	Hspa13
	Naa50
	Gars
	Rrp15
	Cep85
	Sap30
	Snhg8
	Acly
	Ppp1r2
	Tbl1xr1
	Serpina3g
	Hspa5
	Smim3
	Cltc
	Rheb
	Mrto4
	Snx8
	Nifk
	Avil
	Rars
	Rnf11
	Ier3
	Eif5b
	Ap4b1
	Ahcyl1
	Rrp9
	Hspa9
	Rps6ka3
	Stard3
	Riox1
	Riok3
	Adss
	Eif4a1
	Tmsb4x
	Nmd3
	Tsc22d2
	Gm14005
	Capn2
	Elac2
	Timm23
	Ppa1
	Iars
	Lrrfip1
	Nop2
	Mybbp1a
	Rpl27
	Uba3
	Ubap1
	Psmd11
	Rtn4
	Mboat7
	Exoc5
	Rsl1d1
	Eea1
	Yars
	Traf5
	Morf4l2
	Pop5
	Serpina3f
	Malat1
	Ddit3
	Sdcbp
	Nob1
	Tpm4
	Timm10
	Cep170
	Mex3c
	Npepps
	Vim
	Pprc1
	Snx1
	Atad3a
	Rps12
	Tomm20
	Gabpb1
	Aars
	Exosc6
	Vapa
	Rbm18
	Gnl3
	Chpf2
	Sesn2
	Rrs1
	Tcerg1
	Klf10
	Mthfd2
	Fam122a
	Tmcc1
	Slc39a1
	Fndc3a
	Zfand3
	Atp6ap2
	Pvt1
	Map4k3
	H2afz
	Kdm3a
	Zwint
	P4hb
	Ndel1
	Magoh
	Sf3b4
	Tars
	Wdr77
	Uso1
	Atp6v1h
	Nrn1
	Sra1
	Eif1
	Zfp706
	Sept7
	Bzw1
	Hsp90aa1
	Ak6
	Taf9
	Rcl1
	Dnajc21
	Adgrg3
	Psmd5
	Ttc39b
	Tulp4
	Clic1
	Timm17a
	Rps27a
	Fbl
	Eif6
	Tbc1d10a
	Surf6
	Mapre2
	Ube2j2
	Frmd4a
	Ppp1r12a
	Rpl10a
	Gtf2f2
	C3ar1
	Myo1d
	Actn4
	Plekhj1
	Blcap
	Hk2
	Ccnd2
	Tmem11
	Pex5
	Mis18a
	Rpl22l1
	Sbds
	Rrp8
	Arhgap5
	Adam10
	Pik3ca
	C1qbp
	Got1
	Tuba1c
	Hsd17b12
	Pabpn1
	Kti12
	Timm9
	Ykt6
	Rsl24d1
	Lat
	Larp4
	Actr1b
	Pgk1
	Rcn2
	Tes
	Ftsj3
	Cnbp
	Zfp330
	Hspa8
	Msmo1
	Ipo5
	Nsmf
	Pafah1b2
	Taf1d
	Dnajb9
	Npm1
	Taf10
	Tarsl2
	Tm2d3
	Nab1
	Fubp1
	Ywhag
	Csnk2a2
	Ncbp1
	Tceal9
	Polr1c
	Man1a2
	Vegfa
	Herpud1
	Sc5d
	Gabarapl2
	Zcchc7
	Lrrc57
	Map1lc3a
	Baz2b
	Zc3h15
	Smn1
	Itgb2
	Ctsc
	Akirin1
	Rps2
	Klf13
	Ncoa4
	Mindy3
	Mcpt2
	Pum3
	Cdca4
	Pdcd6
	Insig1
	Tnip2
	Cast
	Emd
	Midn
	Atp6v0e
	Trpv2
	Kpna4
	Kdm1a
	Cdv3
	Wdr74
	Atp2a2
	Zfp36l1
	Cdk8
	H2-K1
	Rap1b
	Bud31
	Gnl2
	Myc
	Vps54
	Emc6
	Psme3
	Usmg5
	Snrpa1
	Pitpna
	Aebp2
	Csnk1e
	Txn1
	Eif4e3
	Foxp1
	Ipo7
	Bloc1s4
	Elp5
	Git1
	Pno1
	S100a10
	Psmb7
	Sde2
	Cct6a
	Tmed5
	Orc5
	Metap1
	Gas5
	Pdcd10
	Gspt1
	Rps18
	Snhg1
	Stt3b
	Eif3a
	Ngdn
	Akt2
	Srsf10
	Cdc42se1
	Mief1
	Srp14
	Arf2
	Tpt1
	Nop9
	Rpl35
	Senp6
	P4ha1
	Hmgcs1
	Smg5
	March7
	Plcl2
	Psmd8
	Rps15a
	Csnk1a1
	Prrc1
	Ube2n
	Hars
	Usp16
	Scn1b
	Bag5
	Hspa4l
	Usp39
	Arl6ip5
	Eif5a
	Rpl30
	Renbp
	Bloc1s2
	Picalm
	Eif5
	Golph3
	Ubxn4
	Nxf1
	Pxn
	Dlst
	Eif2s1
	Tbrg4
	Shmt2
	Ccdc115
	Asb6
	Selenos
	Atp1b3
	Ppp1r14b
	Rpl3
	Chic2
	Sars
	Atp6v1b2
	Cnih4
	Dnaja3
	Strap
	Eif3g
	Ppid
	Dxo
	Hmgcr
	Lgals1
	Cct7
	Nup98
	Txnl1
	Mrps6
	Slc5a3
	Pbdc1
	Txndc17
	Il9r
	Ptbp1
	Rnf2
	Ncor2
	Btf3
	Nsa2
	Krr1
	Rhog
	Srsf11
	Mob4
	Mrpl20
	Slc3a2
	Pea15a
	Phykpl
	Arl1
	Azin1
	Kifc3
	Max
	Stat5a
	Efhd2
	Tsfm
	Hnrnpab
	Cct3
	Apex1
	Nop56
	Relch
	Cops8
	Srp19
	Fau
	Csnk2b
	Cox6c2
	Trip12
	Plekha2
	Pcf11
	Atp6v0c-ps2
	Ptpn23
	Golim4
	Jun
	Mrpl32
	Mdh2
	Fbxo9
	Cul3
	Cdkn2a
	Zfc3h1
	Kcmf1
	Ppp4r2
	Tra2b
	Atp1a1
	Ddx27
	Snrpd1
	Anxa7
	Psmb6
	Hnrnpa1
	Cd274
	Akirin2
	Gng5
	Med8
	Ebna1bp2
	Rmc1
	S100a11
	Nr2c2ap
	Timm8b
	Cadm3
	Atp6v1e1
	Hnrnpc
	Yipf5
	Rhob
	Psma3
	Fcho1
	Sft2d1
	Rabggtb
	1810022K09Rik
	Tpsb2
	Arhgap17
	Eprs
	Snrpb
	Rpl11
	Fcer1g
	Rbm14
	Rbm4
	Aftph
	Sec61b
	Aldh18a1
	Gmppb
	Napa
	Pgam1
	Dnaja2
	Ciapin1
	Wdr36
	Erh
	Nfe2l1
	Rangap1
	Ndufb6
	Adrm1
	Tmem185a
	Dctn3
	Noc2l
	Ccdc9
	Atp6v1f
	Ran
	Srp68
	Tmem189
	Ube2v1
	Chchd2
	Eif3d
	Gls
	Adnp
	Dpm1
	Pum1
	Sap18b
	Rab5a
	Psmd12
	Fars2
	Rps8
	Zdhhc20
	Naca
