## Supplementary Table 11 for "GATA2 regulates mast cell identity and responsiveness to antigenic stimulation by promoting chromatin remodeling at super-enhancers"

### Sheet: H3K4me1
Supplementary Table 11. H3K4me1, H3K27ac ChIP-seq and ATAC-seq Reads at the Typical Enhancers of Non-key Cytokine and Chemokine Genes and Super-enhancers of Key Cytokine and Chemokine Genes, Related to Fig. 6.
Sheet 1_H3K4me1 ChIP-seq reads
Non-key Cytokine and Chemokine Genes					Key Cytokine and Chemokine Genes
Genes	UN_me1	ST_me1	Fold of change (ST/UN)		Genes	UN_me1	ST_me1	Fold of change (ST/UN)
Tnf	0.385768	1.58918	4.11953		Ccl1	5.16197	7.00934	1.35788
Il5	5.31821	9.36281	1.76052		Lif	8.25228	10.604	1.28498
Csf1	0.336761	0.569009	1.68965		Il4	2.12631	2.71391	1.27635
Xcl1	3.59071	4.52838	1.26114		Ccl5	4.61832	5.82005	1.26021
Tgfb1	2.08706	1.58918	0.761448		Ccl9	1.14994	1.40616	1.22281
Csf2	2.08706	0.932654	0.446876		Ccl7	7.1886	8.41164	1.17014
					Ccl2	7.03815	8.16523	1.16014
					Il6	2.85794	3.2725	1.14506
					Tnfsf14	4.21354	4.56844	1.08423
					Ccl6	5.20785	5.51674	1.05931
					Il1b	2.33369	2.43685	1.0442
					Tnfsf10	2.23551	2.25484	1.00865
					Tnfsf4	3.43125	3.45613	1.00725
					Il13	7.65848	7.54568	0.985271
					Ccl4	2.19265	0.696269	0.317547
					Ccl3	3.91422	1.12822	0.288237

### Sheet: H3K27ac
Supplementary Table 11. H3K4me1, H3K27ac ChIP-seq and ATAC-seq Reads at the Typical Enhancers of Non-key Cytokine and Chemokine Genes and Super-enhancers of Key Cytokine and Chemokine Genes, Related to Fig. 6.
Sheet 2 H3K27ac ChIP-seq reads
Non-key Cytokine and Chemokine Genes					Key Cytokine and Chemokine Genes
Genes	UN_K27	ST_K27	Fold of change (ST/UN)		Genes	UN_K27	ST_K27	Fold of change (ST/UN)
Xcl1	2.28412	4.0746	1.78388		Ccl7	3.88328	16.9489	4.36459
Tgfb1	1.24262	1.96565	1.58186		Il4	3.53497	14.7881	4.18337
Csf1	7.55043	11.5821	1.53397		Tnfsf10	2.06485	7.22364	3.49838
Tnf	5.5146	7.87021	1.42716		Ccl9	4.08718	13.4971	3.30231
Il5	1.83425	1.75072	0.954459		Ccl2	4.91044	15.5584	3.16843
Csf2	0.966423	0.74917	0.775198		Il1b	5.88084	16.0251	2.72497
					Ccl3	5.57916	14.225	2.54967
					Lif	5.80117	14.4036	2.48288
					Ccl4	4.19885	10.3374	2.46197
					Ccl5	6.93734	13.9832	2.01564
					Ccl1	7.48085	14.7084	1.96614
					Tnfsf14	5.46977	10.2079	1.86624
					Tnfsf4	3.59641	6.37163	1.77166
					Il13	9.03103	14.7947	1.6382
					Il6	4.69897	7.16435	1.52466
					Ccl6	7.83401	11.4433	1.46071

### Sheet: ATAC-seq
Supplementary Table 11. H3K4me1, H3K27ac ChIP-seq and ATAC-seq Reads at the Typical Enhancers of Non-key Cytokine and Chemokine Genes and Super-enhancers of Key Cytokine and Chemokine Genes, Related to Fig. 6.
Sheet 3 ATAC-seq reads
Non-key Cytokine and Chemokine Genes					Key Cytokine and Chemokine Genes
Genes	UN_ATAC	ST_ATAC	Fold of change (ST/UN)		Genes	UN_ATAC	ST_ATAC	Fold of change (ST/UN)
Xcl1	1.28465	3.02155	2.35204		Ccl6	2.63585	5.47446	2.07693
Tnf	2.79349	4.61532	1.65217		Ccl2	1.72383	3.35836	1.9482
Il5	1.48696	2.40412	1.61681		Ccl3	1.91355	3.54455	1.85234
Tgfb1	1.23455	1.89513	1.53507		Ccl1	5.72365	10.5012	1.83471
Csf1	1.76713	2.49455	1.41164		Ccl7	1.75893	2.99532	1.70293
Csf2	3.23785	4.33745	1.33961		Il1b	2.9586	4.76302	1.60989
					Ccl9	2.33551	3.71585	1.59102
					Ccl5	2.12213	3.37556	1.59065
					Il13	3.38558	4.99421	1.47514
					Tnfsf4	2.71566	3.78455	1.3936
					Il6	2.7313	3.65859	1.3395
					Tnfsf14	5.61832	6.76216	1.20359
					Lif	5.27933	6.27116	1.18787
					Ccl4	5.61892	6.36245	1.13232
					Il4	3.07866	3.34415	1.08624
					Tnfsf10	4.96366	4.86503	0.980129
