## Supplementary Table 12 for "GATA2 regulates mast cell identity and responsiveness to antigenic stimulation by promoting chromatin remodeling at super-enhancers"

### Sheet: Sheet1
Supplementary Table 12. Expression of the Genes Which are Encoding Molecules Important for IgE Receptor Crosslinking Signaling Pathway in Resting WT and Gata2 KO BMMCs, Related to Fig. 7.
Reduced genes
Genes_reduced	WT_RNA (RPKM)	KO_RNA (RPKM)	% of reduction
Fosb	1.26377	0.426226	0.662735
Map2k6	0.825889	0.318088	0.614854
Ms4a2	733.733	349.724	0.523363
Plcg1	148.786	76.8692	0.483357
Fcer1g	1093.19	591.408	0.459007
Fos	0.608589	0.337218	0.445902
Mapk8	5.73747	3.28153	0.428053
Fcer1a	5536.93	3392.32	0.387328
Pik3ca	17.9021	10.9999	0.385553
Prkcb	315.489	230.994	0.267822
Mapk1	92.737	75.3382	0.187614
Map2k1	21.1245	18.8663	0.1069
Map2k4	30.2981	27.2753	0.0997686
Lyn	66.4177	63.7845	0.0396461
Increased genes
Genes_increased	WT_RNA (RPKM)	KO_RNA (RPKM)	Fold of induction
Pik3cb	0.974485	6.54434	6.71569
Pdk1	1.14233	3.33908	2.92304
Jund	257.79	412.74	1.60107
Plcg2	28.4269	44.1226	1.55214
Jun	24.2505	35.9778	1.48359
Junb	65.1002	93.4548	1.43555
Pik3cd	226.469	293.367	1.2954
Pik3cg	41.3584	50.9803	1.23265
Syk	32.5767	36.8511	1.13121
Akt1	113.376	125.452	1.10651
Map2k3	84.4434	91.9231	1.08858
Prkca	67.8418	72.0012	1.06131
Map2k7	32.2598	33.6225	1.04224
Btk	160.22	165.915	1.03554
